# Advanced eMAGE for highly efficient combinatorial editing of a stable genome

**DOI:** 10.1101/2020.08.30.256743

**Authors:** Zhuobin Liang, Eli Metzner, Farren J. Isaacs

## Abstract

Eukaryotic multiplex genome engineering (eMAGE) offers a powerful tool to generate precise combinatorial genome modifications in *Saccharomyces cerevisiae*. We optimize the design of synthetic oligonucleotides and enrichment of edited populations to increase editing frequencies up to 90%, reduce workflow time by 40%, and engineer a tunable mismatch repair system to lower the rate of spontaneous mutations ∼17-fold. These advances transiently evade genome maintenance to introduce multiple edits at high efficiencies in a stable genetic background, expanding utility of eMAGE in eukaryotic cells.
