## Supplementary Table 2 for "Advanced eMAGE for highly efficient combinatorial editing of a stable genome"

### Sheet: Sheet1
Name	Episomal vector	E. coli strain	Associated Figures	Description	Source	Addgene	Sequence map
SZL143	pRSII42B	DH10B	-	The LEU2 cassette of pRSII425 (Addgene #35468) was replaced by a ble cassette conferring zeocin resistance	This study	###	Supplementary file 1 <or> Addgene
SZL144	pRSII42B[Gal1p-MSH6]	DH10B	Ext. Data Fig. 4c	Vector for b-estradiol (or galactose) inducible expression of MSH6-WT	This study	###	Supplementary file 1 <or> Addgene
SZL145	pRSII42B[Gal1p-MSH6(G1142D)]	DH10B	Ext. Data Fig. 4c	Vector for b-estradiol (or galactose) inducible expression of MSH6-G1142D	This study	###	Addgene
SZL364	pRSII42B[Gal1p-MSH6(G1067D)]	DH10B	Ext. Data Fig. 4c	Vector for b-estradiol (or galactose) inducible expression of MSH6-G1067D	This study	###	Addgene
SZL365	pRSII42B[Gal1p-MSH6(S1036P)]	DH10B	Ext. Data Fig. 4c	Vector for b-estradiol (or galactose) inducible expression of MSH6-S1036P	This study	###	Addgene
SZL366	pRSII42B[Gal1p-MSH2]	DH10B	Ext. Data Fig. 4c	Vector for b-estradiol (or galactose) inducible expression of MSH2-WT	This study	###	Supplementary file 1 <or> Addgene
SZL367	pRSII42B[Gal1p-MSH2(G693D)]	DH10B	Ext. Data Fig. 4c	Vector for b-estradiol (or galactose) inducible expression of MSH2-G693D	This study	###	Addgene
SZL368	pRSII42B[Gal1p-MSH2(G855D)]	DH10B	Ext. Data Fig. 4c	Vector for b-estradiol (or galactose) inducible expression of MSH2-G855D	This study	###	Addgene
SZL369	pRSII42B[Gal1p-MSH2(G693D, G855D)]	DH10B	Fig. 3b; Ext. Data Fig. 3c,d	Vector for b-estradiol (or galactose) inducible expression of MSH2-GGDD	This study	###	Supplementary file 1 <or> Addgene
SZL370	pRSII42B[Gal1p-MLH1]	DH10B	Fig. 3b; Ext. Data Fig. 3c,d	Vector for b-estradiol (or galactose) inducible expression of MLH1-WT	This study	###	Supplementary file 1 <or> Addgene
SZL371	pRSII42B[Gal1p-MLH1(G64R)]	DH10B	Ext. Data Fig. 4c	Vector for b-estradiol (or galactose) inducible expression of MLH1-G64R	This study	###	Addgene
SZL372	pRSII42B[Gal1p-MLH1(I65N)]	DH10B	Ext. Data Fig. 4c	Vector for b-estradiol (or galactose) inducible expression of MLH1-I65N	This study	###	Addgene
SZL373	pRSII42B[Gal1p-MLH1(T114M)]	DH10B	Ext. Data Fig. 4c	Vector for b-estradiol (or galactose) inducible expression of MLH1-T114M	This study	###	Addgene
SZL410	pRSII425[Gal1p-MSH2(GGDD)_Ga10p-MLH1]	DH10B	Fig. 3b; Ext. Data Fig. 4d	Vector for b-estradiol (or galactose) inducible co-expression of MSH2-GGDD and MLH1-WT	This study	###	Supplementary file 1 <or> Addgene
SZL231	pRSII41B[Gal1p-yEmRFP]	DH10B	Ext. Data Fig. 3a	Vector for b-estradiol (or galactose) inducible expression of yEmRFP	This study	###	Addgene
