## Supplementary Table 3 for "Advanced eMAGE for highly efficient combinatorial editing of a stable genome"

### Sheet: Sheet1
Name	Sequence (5'-3')	Length (nt)	Modification	Manufacturer	Purification	Application	Associated figures
OZL014	cacatgttctttcctgcgttGCAAATTAAAGCCTTCGAGCGT	42	N/A	Yale-Keck	Standard desalting	PCR primer	-
OZL015	ACGCTCGAAGGCTTTAATTTGCaacgcaggaaagaacatgtgagc	45	N/A	Yale-Keck	Standard desalting	PCR primer	-
OZL115	AATTGAACAACCTTCTTGGCCTTGTAAGAAGTCTTGAAATCACATCTATGATGACCACCACCTTCCAACAACAAAGCCATATTGACATCA	90	N/A	IDT	Standard desalting	eMAGE ssODN to correct GFP(FS), and non-targeting ssODN in assays of Fig. 1e	Fig. 1e; 2b,c; 3b; Ex. Data Fig. 2b; 3a; 4c,d
OZL116	CCTTCACCTTCACCTTCAATTTCAAATTCATGACCATTAACTGAACCTTCCATATGAACTTTAAATCTCATAAATTCTTTAATAATAGCC	90	N/A	IDT	Standard desalting	eMAGE ssODN to correct RFP(FS)	Fig. 1e; 2b,c; 3b; Ex. Data Fig. 1a-d; 2b; 3a; 4c,d
OZL326	CGTGGATGATGTGGTCTCTACAGGATCTGACATTATTATTGTTGGAAGAGGACTATTTGCAAAGGGAAGGGATGCTAAGGTAGAGGGTGA	90	N/A	IDT	Standard desalting	eMAGE ssODN to correct URA3(FS)	Fig. 1e; 2b,c; 3b; Ex. Data Fig. 1a-d; 3a; 4c,d
OZL327	CGTGGATGATGTGGTCTCTACAGGATCTGACATTATTATTGTTGtGAAGAGGACTATTTGCAAAGGGAAGGGATGCTAAGGTAGAGGGTG	90	N/A	IDT	Standard desalting	eMAGE ssODN to introduce URA3(FS)	-
OZL348	AAAGAGCTCGAGCACTTCTG	20	N/A	Yale-Keck	Standard desalting	PCR primer	-
OZL349	GAAGCTGTCGAAGAAGGAAG	20	N/A	Yale-Keck	Standard desalting	PCR primer	-
OZL427	ACCACCTTCAACAACCTTGATTCTCATGGTTTGAGTACCTTCATATGGTTTACCTTCACCTTCAGAGGTACACTTGAAATGATGGTTATC	90	N/A	IDT	Standard desalting	eMAGE ssODN to correct BFP(FS)	Fig. 2b,c; 3b; Ex. Data Fig. 2b; 3a; 4c,d
OZL428	ACGTGGTCATTGGAGTTGCTTATTTGTTTGGCAGGAGAATTTTCaAGCATCTAGTATTACCGTCTTAATGTTGAGCCTGTTTGCTGCCTC	90	N/A	IDT	Standard desalting	eMAGE ssODN to correct ADE2(FS)	Fig. 2b,c; 3b; Ex. Data Fig. 3a; 4c,d
OZL429	AACGTGGTCATTGGAGTTGCTTATTTGTTTGGCAGGAGAATTTTCAGCATCTAGTATTACCGTCTTAATGTTGAGCCTGTTTGCTGCCTC	90	N/A	IDT	Standard desalting	eMAGE ssODN to introduce ADE2(FS)	-
OZL472	C*G*T*G*GATGATGTGGTCTCTACAGGATCTGACATTATTATTGTTGGAAGAGGACTATTTGCAAAGGGAAGGGATGCTAAGGTAGAGG*G*T*G*A	90	*phosphorothioate	IDT	Standard desalting	eMAGE ssODN to correct URA3(FS)	Ext. Data Fig. 1d
OZL473	C*C*T*T*CACCTTCACCTTCAATTTCAAATTCATGACCATTAACTGAACCTTCCATATGAACTTTAAATCTCATAAATTCTTTAATAAT*A*G*C*C	90	*phosphorothioate	IDT	Standard desalting	eMAGE ssODN to correct RFP(FS)	Ext. Data Fig. 1d
