## Supplementary Table 1 for "Advanced eMAGE for highly efficient combinatorial editing of a stable genome"

### Sheet: Sheet1
Name	Genotype	Episomal vector	Ancestor	Associated figures or tables	Description	Source	Sequence map
EMB101 (a.k.a. SZL114)	MATa his3Δ1 leu2Δ0 met15Δ0 ura3Δ0 ARS1516-URA3-ADE2	-	BY4741	-	URA3-ADE2 reporter (MMR-WT)	Barbieri et al, Cell 201711	Upon request
SZL149	MATa his3Δ1 leu2Δ0 met15Δ0 ura3Δ0 ARS1516-ymUkG1(FS)-yEmRFP(FS)-ADE2	-	SZL114	-	GFP(FS)-RFP(FS) reporter (MMR-WT)	This Study	Upon request
SZL238	MATa his3Δ1 leu2Δ0 met15Δ0 ura3Δ0 ARS1516-URA3-yEmRFP(FS)-ADE2	-	SZL149	-	URA3-RFP(FS) reporter (MMR-WT)	This Study	Upon request
SZL247	MATa his3Δ1 leu2Δ0 met15Δ0 ura3Δ0 ARS1516-URA3(FS)-yEmRFP(FS)-ADE2	-	SZL238	-	URA3(FS)-RFP(FS) reporter (MMR-WT)	This Study	Upon request
SZL335	MATa his3Δ1 leu2Δ0 met15Δ0 ura3Δ0 ARS1516-URA3(FS)-yEmRFP(FS)-ADE2 msh2Δ::KanMX4	-	SZL247	Fig. 1e; Ext. Data Fig. 1a-d	URA3(FS)-RFP(FS) reporter (msh2Δ)	This Study	Supplementary File 1
SZL207	MATa his3Δ1 leu2Δ0 met15Δ0 ura3Δ0 ARS1516-ymUkG1(FS)-yEmRFP(FS)-ADE2 msh2Δ::KanMX4	-	SZL149	-	GFP(FS)-RFP(FS)) reporter (msh2Δ), no GEM exp.	This Study	Upon request
SZL240	MATa his3Δ1 leu2Δ0 met15Δ0 ura3Δ0 YFL033C-LEU2-GEM ARS1516-URA3-ADE2	-	SZL114	-	URA3-ADE2 reporter (MMR-WT), with GEM exp.	This Study	Upon request
SZL281	MATa his3Δ1 leu2Δ0 met15Δ0 ura3Δ0 YFL033C-LEU2-GEM ARS1516-ymUkG1(FS)-yEmRFP(FS)-ADE2	-	SZL149	-	GFP(FS)-RFP(FS) reporter (MMR-WT strain)	This Study	Upon request
SZL308	MATa his3Δ1 leu2Δ0 met15Δ0 ura3Δ0 YFL033C-LEU2-GEM ARS1516-ymUkG1(FS)-yEmRFP(FS)-ADE2 msh2Δ::KanMX4	-	SZL207	-	GFP(FS)-RFP(FS)) reporter (msh2Δ)	This Study	Upon request
SZL345	MATa his3Δ1 leu2Δ0 met15Δ0 ura3Δ0 YFL033C-LEU2-GEM ARS1516-URA3-ymTaqBFP2(FS)-ymUkG1(FS)-yEmRFP(FS)-ADE2	-	SZL281	Ext. Data Table 2	URA3-BGR(FS)-ADE2(FS) reporter (MMR-WT strain)	This Study	Upon request
SZL347	MATa his3Δ1 leu2Δ0 met15Δ0 ura3Δ0 YFL033C-LEU2-GEM ARS1516-URA3-ymTaqBFP2(FS)-ymUkG1(FS)-yEmRFP(FS)-ADE2 msh2Δ::KanMX4	-	SZL308	Ext. Data Fig. 2; Ext. Data Table 2	URA3-BGR(FS)-ADE2(FS) reporter (msh2Δ)	This Study	Upon request
SZL376	MATa his3Δ1 leu2Δ0 met15Δ0 ura3Δ0 YFL033C-LEU2-GEM ARS1516-URA3(FS)-ymTaqBFP2(FS)-ymUkG1(FS)-yEmRFP(FS)-ADE2(FS)	-	SZL345	Fig. 3b; Ext. Data Fig. 3; 4c,d	URA3(FS)-BGR(FS)-ADE2(FS) reporter (MMR-WT strain)	This Study	Supplementary File 1
SZL348	MATa his3Δ1 leu2Δ0 met15Δ0 ura3Δ0 YFL033C-LEU2-GEM ARS1516-URA3(FS)-ymTaqBFP2(FS)-ymUkG1(FS)-yEmRFP(FS)-ADE2(FS) msh2Δ::KanMX4	-	SZL347	Fig. 2b,c; Fig. 3b; Ext. Data Fig. 3; 4c,d	URA3(FS)-BGR(FS)-ADE2(FS) reporter (msh2Δ)	This Study	Supplementary File 1
SZL241	MATa his3Δ1 leu2Δ0 met15Δ0 ura3Δ0 YFL033C-LEU2-GEM ARS1516-URA3-ADE2	SZL231	SZL240	Ext. Data Fig. 4a	Episomal overexpression of yEmRFP	This Study	Supplementary File 1
SZL360	MATa his3Δ1 leu2Δ0 met15Δ0 ura3Δ0 YFL033C-LEU2-GEM ARS1516-URA3(FS)-ymTaqBFP2(FS)-ymUkG1(FS)-yEmRFP(FS)-ADE2(FS)	SZL369	SZL345	Ext. Data Table 2	Fluctuation analysis of mutation rate with or w/o MSH2-GGDD exp.	This Study	Supplementary File 1
SZL432	MATa his3Δ1 leu2Δ0 met15Δ0 ura3Δ0 YFL033C-LEU2-GEM ARS1516-URA3(FS)-ymTaqBFP2(FS)-ymUkG1(FS)-yEmRFP(FS)-ADE2(FS)	SZL369	SZL376	Fig. 3b; Ext. Data Fig. 4c,d	Episomal overexpression of MSH2-GGDD	This Study	Supplementary File 1
SZL433	MATa his3Δ1 leu2Δ0 met15Δ0 ura3Δ0 YFL033C-LEU2-GEM ARS1516-URA3(FS)-ymTaqBFP2(FS)-ymUkG1(FS)-yEmRFP(FS)-ADE2(FS)	SZL370	SZL376	Fig. 3b; Ext. Data Fig. 4c,d	Episomal overexpression of MLH1-WT	This Study	Supplementary File 1
SZL434	MATa his3Δ1 leu2Δ0 met15Δ0 ura3Δ0 YFL033C-LEU2-GEM ARS1516-URA3(FS)-ymTaqBFP2(FS)-ymUkG1(FS)-yEmRFP(FS)-ADE2(FS)	SZL410	SZL376	Fig. 3b; Ext. Data Fig. 4d	Episomal overexpression of both MSH2-GGDD & MLH1-WT	This Study	Supplementary File 1
SZL486	MATa his3Δ1 leu2Δ0 met15Δ0 ura3Δ0 YFL033C-LEU2-GEM ARS1516-URA3(FS)-ymTaqBFP2(FS)-ymUkG1(FS)-yEmRFP(FS)-ADE2(FS)	SZL144	SZL377	Ext. Data Fig. 4c	Episomal overexpression of MSH6-WT	This Study	Supplementary File 1
SZL487	MATa his3Δ1 leu2Δ0 met15Δ0 ura3Δ0 YFL033C-LEU2-GEM ARS1516-URA3(FS)-ymTaqBFP2(FS)-ymUkG1(FS)-yEmRFP(FS)-ADE2(FS)	SZL145	SZL378	Ext. Data Fig. 4c	Episomal overexpression of MSH6-G1142D	This Study	Supplementary File 1
SZL488	MATa his3Δ1 leu2Δ0 met15Δ0 ura3Δ0 YFL033C-LEU2-GEM ARS1516-URA3(FS)-ymTaqBFP2(FS)-ymUkG1(FS)-yEmRFP(FS)-ADE2(FS)	SZL364	SZL379	Ext. Data Fig. 4c	Episomal overexpression of MSH6-G1067D	This Study	Supplementary File 1
SZL489	MATa his3Δ1 leu2Δ0 met15Δ0 ura3Δ0 YFL033C-LEU2-GEM ARS1516-URA3(FS)-ymTaqBFP2(FS)-ymUkG1(FS)-yEmRFP(FS)-ADE2(FS)	SZL365	SZL380	Ext. Data Fig. 4c	Episomal overexpression of MSH6-S1036P	This Study	Supplementary File 1
SZL490	MATa his3Δ1 leu2Δ0 met15Δ0 ura3Δ0 YFL033C-LEU2-GEM ARS1516-URA3(FS)-ymTaqBFP2(FS)-ymUkG1(FS)-yEmRFP(FS)-ADE2(FS)	SZL366	SZL381	Ext. Data Fig. 4c	Episomal overexpression of MSH2-WT	This Study	Supplementary File 1
SZL491	MATa his3Δ1 leu2Δ0 met15Δ0 ura3Δ0 YFL033C-LEU2-GEM ARS1516-URA3(FS)-ymTaqBFP2(FS)-ymUkG1(FS)-yEmRFP(FS)-ADE2(FS)	SZL367	SZL382	Ext. Data Fig. 4c	Episomal overexpression of MSH2-G693D	This Study	Supplementary File 1
SZL492	MATa his3Δ1 leu2Δ0 met15Δ0 ura3Δ0 YFL033C-LEU2-GEM ARS1516-URA3(FS)-ymTaqBFP2(FS)-ymUkG1(FS)-yEmRFP(FS)-ADE2(FS)	SZL368	SZL383	Ext. Data Fig. 4c	Episomal overexpression of MSH2-G855D	This Study	Supplementary File 1
SZL493	MATa his3Δ1 leu2Δ0 met15Δ0 ura3Δ0 YFL033C-LEU2-GEM ARS1516-URA3(FS)-ymTaqBFP2(FS)-ymUkG1(FS)-yEmRFP(FS)-ADE2(FS)	SZL371	SZL384	Ext. Data Fig. 4c	Episomal overexpression of MLH1-G64R	This Study	Supplementary File 1
SZL494	MATa his3Δ1 leu2Δ0 met15Δ0 ura3Δ0 YFL033C-LEU2-GEM ARS1516-URA3(FS)-ymTaqBFP2(FS)-ymUkG1(FS)-yEmRFP(FS)-ADE2(FS)	SZL372	SZL385	Ext. Data Fig. 4c	Episomal overexpression of MLH1-I65N	This Study	Supplementary File 1
SZL495	MATa his3Δ1 leu2Δ0 met15Δ0 ura3Δ0 YFL033C-LEU2-GEM ARS1516-URA3(FS)-ymTaqBFP2(FS)-ymUkG1(FS)-yEmRFP(FS)-ADE2(FS)	SZL373	SZL386	Ext. Data Fig. 4c	Episomal overexpression of MLH1-T114M	This Study	Supplementary File 1
